# A paleogenomic investigation of overharvest implications in an endemic wild reindeer subspecies

**DOI:** 10.1101/2023.09.21.558762

**Authors:** Fabian L. Kellner, Mathilde Le Moullec, Martin R. Ellegaard, Jørgen Rosvold, Bart Peeters, Hamish A. Burnett, Åshild Ønvik Pedersen, Jaelle C. Brealey, Nicolas Dussex, Vanessa C. Bieker, Brage B. Hansen, Michael D. Martin

## Abstract

Overharvest can severely reduce the abundance and distribution of a species and thereby impact its genetic diversity and threaten its future viability. Overharvest remains an ongoing issue for Arctic mammals, which due to climate change now also confront one of the fastest changing environments on Earth. The high-Arctic Svalbard reindeer (*Rangifer tarandus platyrhynchus)*, endemic to Svalbard, experienced a harvest-induced demographic bottleneck that occurred during the 17-20^th^ century. Here we investigate changes in genetic diversity, population structure and gene-specific differentiation during and after this overharvesting event. Using whole-genome shotgun sequencing, we generated the first ancient nuclear (*n* = 11) and mitochondrial (*n* = 18) genomes from Svalbard reindeer (up to 4000 BP) and integrated these data with a large collection of modern genome sequences (*n* = 90), to infer temporal changes. We show that hunting resulted in major genetic changes and restructuring in reindeer populations. Near-extirpation and 400 years of genetic drift have altered the allele frequencies of important genes contributing to diverse biological functions. Median heterozygosity was reduced by 23%, while the mitochondrial genetic diversity was reduced only to a limited extent, likely due to low pre-harvest diversity and a complex post-harvest recolonization process. Such genomic erosion and genetic isolation of populations due to past anthropogenic disturbance will likely play a major role in metapopulation dynamics (i.e., extirpation, recolonization) under further climate change. Our results from a high-arctic case study therefore emphasize the need to understand the long-term interplay of past, current, and future stressors in wildlife conservation.
