## Supplementary material for "A paleogenomic investigation of overharvest implications in an endemic wild reindeer subspecies": Table S3

### Sheet: Tabellenblatt1
		Coordinates			Age				Depth after filtering, mapped against
ID	Collection_area	UTM-E	UTM-N	Year_of_collection	Median calibrated ages (BP)	Age_range_in_calendar_years_BP_(before_1950,_2_sigma)	Age_class_[ancient/_modern]	Conservational_period_[pre/_during/_post_hunting]	Svalbard reference nuclear	Caribou reference nuclear	Reindeer reference mirochondrial	Analyses_included	First Published	Data accesion code
MLM80	Barentsøya	658480	8700183	2015	3912	3846-3973	ancient	Pre-hunting	0.015819	0.0152664	204.486	mtDNA	This_study
MLM82	Barentsøya	658632	8700166	2015	3127	3063-3212	ancient	Pre-hunting	0.0246769	0.0239774	192.31	mtDNA	This_study
B20	Edgeøya	651368	8661900	2015	2351	2329-2460	ancient	Pre-hunting	0.0227372	0.0209462	956.185	mtDNA	This_study
MLM51	Edgeøya	658011	8650398	2015	1968	1894-2046	ancient	Pre-hunting	0.0735727	0.071988	242.85	mtDNA	This_study
MLM61	Barentsøya	637640	8688976	2015	1875	1825-1935	ancient	Pre-hunting	0.569447	0.200659	33.263	Population_genomics, mtDNA	This_study
MLM16	Edgeoya	651084	8661716	2015	1762	1716-1821	ancient	Pre-hunting	0.0403196	0.039471	117.999	mtDNA	This_study
MLM12	Edgeøya	651249	8661821	2015	1326	1298-1349	ancient	Pre-hunting	0.017977	0.0175857	30.1088	mtDNA	This_study
M72	Advent-Sassendalen	546200	8701580	2015	958	916-1057	ancient	Pre-hunting	0.0287791	0.0281714	89.7998	mtDNA	This_study
M46	Isfjord_North	536023	8706959	2015	703	668-768	ancient	Pre-hunting	2.64462	2.60101	442.035	ncDNA, mtDNA	This_study
MDV11	Barentsøya	636986	8688774	2015	605	549-647	ancient	Pre-hunting	4.55323	4.48521	1869.49	ncDNA, mtDNA	This_study
M44	Isfjord_North	536291	8707272	2015	597	525-644	ancient	Pre-hunting	6.78112	6.66537	533.759	ncDNA, mtDNA	This_study
BBH7	North-East	641458	8915138	2015	511	500-521	ancient	Pre-hunting	3.72199	3.66103	386.454	ncDNA, mtDNA	Le Moullec et al. 2019 (C14 ages)
M68	Advent-Sassendalen	545390	8700500	2015	NA	0-447	ancient	During_hunting	3.99339	3.93277	211.439	ncDNA, mtDNA	This_study
R36	Wijdfjorden	525768	8783368	2015	NA	1-282	ancient	During_hunting	3.96423	3.91249	135.415	ncDNA, mtDNA	This_study
R25a	Wijdfjorden	525722	8783391	2015	NA	8-277	ancient	During_hunting	4.18749	4.12886	410.834	ncDNA, mtDNA	This_study
R29a	Wijdfjorden	525722	8783391	2015	NA	12-267	ancient	During_hunting	0.732174	0.721012	57.0512	ncDNA, mtDNA	This_study
MB60	Barentsøya	637956	8689040	2015	NA	27-260	ancient	During-hunting	1.52187	1.49661	283.812	ncDNA, mtDNA	This_study
R20	Wijdfjorden	525246	8785449	2015	NA	0-450	ancient	During_hunting	12.2175	12.1356	214.046	ncDNA, mtDNA	This_study
B-100	Kaffioyra	436912	8728884	2014-2018	NA	NA	modern	Post-hunting	12.8241	12.6418	6876.72	ncDNA, mtDNA	Burnett_et_al.
B-11	Kaffioyra	432854	8735225	2014-2018	NA	NA	modern	Post-hunting	3.47852	3.41825	2355.37	ncDNA, mtDNA	Burnett_et_al.
B-112	Kaffioyra	437896	8726211	2014-2018	NA	NA	modern	Post-hunting	4.10989	4.04998	1107.04	ncDNA, mtDNA	Burnett_et_al.
B-115	Kaffioyra	434502	8732705	2014-2018	NA	NA	modern	Post-hunting	3.89549	3.83051	2572.68	ncDNA, mtDNA	Burnett_et_al.
B-116	Kaffioyra	436455	8729350	2014-2018	NA	NA	modern	Post-hunting	5.93328	5.84225	3104.39	ncDNA, mtDNA	Burnett_et_al.
B-12	Kaffioyra	434113	8732939	2014-2018	NA	NA	modern	Post-hunting	3.61701	3.5608	2145.71	ncDNA, mtDNA	Burnett_et_al.
B-126	South	550702	8504024	2014-2018	NA	NA	modern	Post-hunting	2.51198	2.46041	317.306	ncDNA, mtDNA	Burnett_et_al.
B-128	South	550702	8504024	2014-2018	NA	NA	modern	Post-hunting	3.02991	2.971	502.584	ncDNA, mtDNA	Burnett_et_al.
B-13	Kaffioyra	434113	8732939	2014-2018	NA	NA	modern	Post-hunting	4.05375	3.98758	2043.35	ncDNA, mtDNA	Burnett_et_al.
B-132	South	550702	8504024	2014-2018	NA	NA	modern	Post-hunting	3.40476	3.33942	421.905	ncDNA, mtDNA	Burnett_et_al.
B-15	Broggerhalvøya	428333	8767841	2014-2018	NA	NA	modern	Post-hunting	3.58105	3.5214	2894.55	ncDNA, mtDNA	Burnett_et_al.
B-16	Broggerhalvøya	427416	8767695	2014-2018	NA	NA	modern	Post-hunting	3.94088	3.879	3044.71	ncDNA, mtDNA	Burnett_et_al.
B-17	Broggerhalvoya	426553	8767647	2014-2018	NA	NA	modern	Post-hunting	3.22584	3.16933	2322.34	ncDNA, mtDNA	Burnett_et_al.
B-20	South	519436	8525941	2014-2018	NA	NA	modern	Post-hunting	3.15957	3.10271	105.128	ncDNA, mtDNA	Burnett_et_al.
B-23	Isfjord_North	492387	8703454	2014-2018	NA	NA	modern	Post-hunting	2.7823	2.74152	557.022	ncDNA, mtDNA	Burnett_et_al.
B-24	Isfjord_North	494480	8700857	2014-2018	NA	NA	modern	Post-hunting	2.77441	2.72591	338.82	ncDNA, mtDNA	Burnett_et_al.
B-25	Isfjord_North	494480	8700857	2014-2018	NA	NA	modern	Post-hunting	3.72418	3.65854	278.412	ncDNA, mtDNA	Burnett_et_al.
B-26	Edgeøya	669530	8695440	2014-2018	NA	NA	modern	Post-hunting	3.18002	3.11944	124.025	ncDNA, mtDNA	Burnett_et_al.
B-29	Barentsøya	623290	8715053	2014-2018	NA	NA	modern	Post-hunting	4.24712	4.16979	334.312	ncDNA, mtDNA	Burnett_et_al.
B-30	Barentsøya	622788	8715917	2014-2018	NA	NA	modern	Post-hunting	3.49684	3.43012	530.708	ncDNA, mtDNA	Burnett_et_al.
B-31R	Barentsøya	636360	8689890	2014-2018	NA	NA	modern	Post-hunting	2.20756	2.16535	265.594	ncDNA, mtDNA	Burnett_et_al.
B-45	Isfjord_North	494326	8701633	2014-2018	NA	NA	modern	Post-hunting	3.28721	3.22809	220.991	ncDNA, mtDNA	Burnett_et_al.
B-46	Isfjord_North	494326	8701633	2014-2018	NA	NA	modern	Post-hunting	2.95869	2.89688	85.4771	ncDNA, mtDNA	Burnett_et_al.
B-47	Isfjord_North	492900	8703875	2014-2018	NA	NA	modern	Post-hunting	3.30025	3.23778	258.746	ncDNA, mtDNA	Burnett_et_al.
B-49	Isfjord_North	490595	8707258	2014-2018	NA	NA	modern	Post-hunting	3.58434	3.523	213.671	ncDNA, mtDNA	Burnett_et_al.
B-70	Adventdalen	531252	8678585	2014-2018	NA	NA	modern	Post-hunting	3.08886	3.0345	4356.64	ncDNA, mtDNA	Burnett_et_al.
B-71	Adventdalen	521348	8681465	2014-2018	NA	NA	modern	Post-hunting	3.28132	3.22127	414.991	ncDNA, mtDNA	Burnett_et_al.
B-73	Adventdalen	520644	8687397	2014-2018	NA	NA	modern	Post-hunting	3.40688	3.35107	679.633	ncDNA, mtDNA	Burnett_et_al.
B-74	Adventdalen	517109	8681136	2014-2018	NA	NA	modern	Post-hunting	3.5454	3.4829	873.914	ncDNA, mtDNA	Burnett_et_al.
B-78	Adventdalen	530078	8678730	2014-2018	NA	NA	modern	Post-hunting	3.97846	3.90855	510.645	ncDNA, mtDNA	Burnett_et_al.
B-83	Broggerhalvoya	424866	8761008	2014-2018	NA	NA	modern	Post-hunting	3.32056	3.26172	1336.48	ncDNA, mtDNA	Burnett_et_al.
B-85	Broggerhalvoya	426059	8760116	2014-2018	NA	NA	modern	Post-hunting	4.1876	4.11876	2203.36	ncDNA, mtDNA	Burnett_et_al.
B-86	Broggerhalvoya	426059	8760116	2014-2018	NA	NA	modern	Post-hunting	2.75878	2.71168	1312.71	ncDNA, mtDNA	Burnett_et_al.
B-87	Broggerhalvoya	424103	8762770	2014-2018	NA	NA	modern	Post-hunting	3.91338	3.84907	2371.6	ncDNA, mtDNA	Burnett_et_al.
B-96	Broggerhalvoya	424103	8762770	2014-2018	NA	NA	modern	Post-hunting	3.81493	3.74987	1309.39	ncDNA, mtDNA	Burnett_et_al.
B-98	Kaffioyra	437491	8728925	2014-2018	NA	NA	modern	Post-hunting	4.66144	4.58615	2155.58	ncDNA, mtDNA	Burnett_et_al.
B-99	Kaffioyra	437491	8728925	2014-2018	NA	NA	modern	Post-hunting	3.71304	3.64946	2363.26	ncDNA, mtDNA	Burnett_et_al.
B1	Adventdalen	511180	8684720	2014-2018	NA	NA	modern	Post-hunting	27.2012	26.9296	2530.66	ncDNA, mtDNA	Burnett_et_al.
B2	Adventdalen	511180	8684720	2014-2018	NA	NA	modern	Post-hunting	30.0592	29.7312	7907.88	ncDNA, mtDNA	Burnett_et_al.
B3	Adventdalen	511180	8684720	2014-2018	NA	NA	modern	Post-hunting	15.2065	15.0202	7853.89	ncDNA, mtDNA	Burnett_et_al.
C-15	Barentsøya	635380	8730730	2014-2018	NA	NA	modern	Post-hunting	3.4481	3.38477	193.193	ncDNA, mtDNA	Burnett_et_al.
C-21	Barentsøya	636120	8733180	2014-2018	NA	NA	modern	Post-hunting	3.60682	3.54398	353.41	ncDNA, mtDNA	Burnett_et_al.
C-3	Edgeøya	646720	8662870	2014-2018	NA	NA	modern	Post-hunting	3.83812	3.76897	278.758	ncDNA, mtDNA	Burnett_et_al.
C-46	P.K.Forland	424649	8703869	2014-2018	NA	NA	modern	Post-hunting	3.90404	3.83681	150.654	ncDNA, mtDNA	Burnett_et_al.
C-5	Edgeøya	648030	8662310	2014-2018	NA	NA	modern	Post-hunting	3.70508	3.64012	489.3	ncDNA, mtDNA	Burnett_et_al.
C-51	P.K.Forland	426789	8699914	2014-2018	NA	NA	modern	Post-hunting	3.93942	3.8678	256.562	ncDNA, mtDNA	Burnett_et_al.
C-56	P.K.Forland	422027	8708111	2014-2018	NA	NA	modern	Post-hunting	3.24101	3.18352	461.657	ncDNA, mtDNA	Burnett_et_al.
C-76	Nordaustlandet	558610	8879060	2014-2018	NA	NA	modern	Post-hunting	3.68849	3.62445	176.229	ncDNA, mtDNA	Burnett_et_al.
C-83	South	482740	8578526	2014-2018	NA	NA	modern	Post-hunting	2.78227	2.72835	330.521	ncDNA, mtDNA	Burnett_et_al.
C-84	South	482752	8579767	2014-2018	NA	NA	modern	Post-hunting	3.38856	3.33158	334.61	ncDNA, mtDNA	Burnett_et_al.
C14	Edgeøya	655428	8651440	2014-2018	NA	NA	modern	Post-hunting	2.75841	2.71468	147.806	ncDNA, mtDNA	Burnett_et_al.
C28	Nordaustlandet	556764	8899042	2014-2018	NA	NA	modern	Post-hunting	9.21413	9.09087	479.935	ncDNA, mtDNA	Burnett_et_al.
C6	Edgeøya	656880	8651700	2014-2018	NA	NA	modern	Post-hunting	24.6658	24.3831	2602.79	ncDNA, mtDNA	Burnett_et_al.
C7	Edgeøya	669090	8695600	2014-2018	NA	NA	modern	Post-hunting	27.1611	26.8766	2251.22	ncDNA, mtDNA	Burnett_et_al.
RTM1-1	Daudmannsoyra	451241	8695823	2014-2018	NA	NA	modern	Post-hunting	3.04789	2.98853	877.772	ncDNA, mtDNA	Burnett_et_al.
RTM1-2	Daudmannsoyra	451242	8695824	2014-2018	NA	NA	modern	Post-hunting	2.78623	2.72845	323.63	ncDNA, mtDNA	Burnett_et_al.
RTM1-3	Daudmannsoyra	451243	8695825	2014-2018	NA	NA	modern	Post-hunting	3.73649	3.66869	662.295	ncDNA, mtDNA	Burnett_et_al.
RTM1-4	Daudmannsoyra	451244	8695826	2014-2018	NA	NA	modern	Post-hunting	3.76571	3.6939	671.749	ncDNA, mtDNA	Burnett_et_al.
RTM1-5	Daudmannsoyra	451245	8695827	2014-2018	NA	NA	modern	Post-hunting	3.45229	3.39676	2464.12	ncDNA, mtDNA	Burnett_et_al.
RTM1-6	Daudmannsoyra	451246	8695828	2014-2018	NA	NA	modern	Post-hunting	3.45318	3.39783	2317.83	ncDNA, mtDNA	Burnett_et_al.
RTM1-7	Daudmannsoyra	451247	8695829	2014-2018	NA	NA	modern	Post-hunting	3.73372	3.67312	2219.42	ncDNA, mtDNA	Burnett_et_al.
RTM1-8	Daudmannsoyra	451248	8695830	2014-2018	NA	NA	modern	Post-hunting	3.65741	3.59831	2495.55	ncDNA, mtDNA	Burnett_et_al.
T-11	Wijdefjorden	525516	8785622	2014-2018	NA	NA	modern	Post-hunting	3.71084	3.6624	1050.08	ncDNA, mtDNA	Burnett_et_al.
T-15	Wijdfjorden	526578	8783977	2014-2018	NA	NA	modern	Post-hunting	58.8851	58.4153	7887.31	mtDNA	Burnett_et_al.
T-16	Wijdefjorden	525449	8783552	2014-2018	NA	NA	modern	Post-hunting	3.56211	3.50333	666.047	ncDNA, mtDNA	Burnett_et_al.
T-18	Isfjord_North	482060	8695328	2014-2018	NA	NA	modern	Post-hunting	3.0426	2.98452	121.163	ncDNA, mtDNA	Burnett_et_al.
T-2	Wijdefjorden	527095	8781757	2014-2018	NA	NA	modern	Post-hunting	3.96688	3.90327	1019.86	ncDNA, mtDNA	Burnett_et_al.
T-20	P.K.Forland	414192	8712346	2014-2018	NA	NA	modern	Post-hunting	22.9833	22.7568	4172.49	ncDNA, mtDNA	Burnett_et_al.
T-21	P.K.Forland	412200	8713170	2014-2018	NA	NA	modern	Post-hunting	2.79895	2.74145	399.579	ncDNA, mtDNA	Burnett_et_al.
T-25	Nordaustlandet	571260	8887280	2014-2018	NA	NA	modern	Post-hunting	2.78244	2.72772	272.046	ncDNA, mtDNA	Burnett_et_al.
T-26	South	516070	8530130	2014-2018	NA	NA	modern	Post-hunting	0.240408	0.23623	116.608	ncDNA, mtDNA	Burnett_et_al.
T-31	Sarsoyra	429170	8746352	2014-2018	NA	NA	modern	Post-hunting	4.47772	4.41874	1095.27	ncDNA, mtDNA	Burnett_et_al.
T-34	Sarsoyra	429625	8749645	2014-2018	NA	NA	modern	Post-hunting	5.02121	4.9601	1961.33	ncDNA, mtDNA	Burnett_et_al.
T-35	Sarsoyra	429289	8746604	2014-2018	NA	NA	modern	Post-hunting	2.95741	2.91488	1433.67	ncDNA, mtDNA	Burnett_et_al.
T-37	Sarsoyra	428817	8749131	2014-2018	NA	NA	modern	Post-hunting	5.52178	5.45969	1767.99	ncDNA, mtDNA	Burnett_et_al.
T-38	Sarsoyra	429126	8740648	2014-2018	NA	NA	modern	Post-hunting	3.02307	2.97953	1446.18	ncDNA, mtDNA	Burnett_et_al.
T-40	Sarsoyra	428941	8741249	2014-2018	NA	NA	modern	Post-hunting	3.57635	3.53318	1188.53	ncDNA, mtDNA	Burnett_et_al.
T-44	Adventdalen	532154	8678920	2014-2018	NA	NA	modern	Post-hunting	4.15812	4.08564	1039.17	ncDNA, mtDNA	Burnett_et_al.
T-45	Adventdalen	530960	8679348	2014-2018	NA	NA	modern	Post-hunting	4.40321	4.33581	1124.91	ncDNA, mtDNA	Burnett_et_al.
T-46	Adventdalen	540769	8681537	2014-2018	NA	NA	modern	Post-hunting	4.67122	4.58982	951.354	ncDNA, mtDNA	Burnett_et_al.
T-47	Adventdalen	518707	8674370	2014-2018	NA	NA	modern	Post-hunting	11.8199	11.6761	7796.67	ncDNA, mtDNA	Burnett_et_al.
T-48	Adventdalen	537831	8682467	2014-2018	NA	NA	modern	Post-hunting	3.78105	3.72252	376.871	ncDNA, mtDNA	Burnett_et_al.
T-49	Adventdalen	537724	8682396	2014-2018	NA	NA	modern	Post-hunting	3.34778	3.28114	250.063	ncDNA, mtDNA	Burnett_et_al.
T-5	Wijdefjorden	526185	8781489	2014-2018	NA	NA	modern	Post-hunting	7.51175	7.41878	2377.82	ncDNA, mtDNA	Burnett_et_al.
T-51	Adventdalen	515433	8682119	2014-2018	NA	NA	modern	Post-hunting	3.59638	3.53254	334.706	ncDNA, mtDNA	Burnett_et_al.
T-53	Adventdalen	533883	8681522	2014-2018	NA	NA	modern	Post-hunting	3.76854	3.71527	742.451	ncDNA, mtDNA	Burnett_et_al.
T-54	Adventdalen	541979	8678733	2014-2018	NA	NA	modern	Post-hunting	5.34529	5.26169	1248.07	ncDNA, mtDNA	Burnett_et_al.
T-6	Wijdefjorden	526911	8779160	2014-2018	NA	NA	modern	Post-hunting	3.691	3.64565	780.756	ncDNA, mtDNA	Burnett_et_al.
T-7	Wijdefjorden	525984	8784751	2014-2018	NA	NA	modern	Post-hunting	4.48104	4.41855	1138.83	ncDNA, mtDNA	Burnett_et_al.
T-8	Wijdefjorden	526456	8782393	2014-2018	NA	NA	modern	Post-hunting	2.95615	2.91729	554.796	ncDNA, mtDNA	Burnett_et_al.
