## Supplementary material for "A paleogenomic investigation of overharvest implications in an endemic wild reindeer subspecies": Table S4

### Sheet: Sheet1
Scaffold	window_start	window_stop	window_Nsites	window_Fst	window_ZFst	window_H	Gene_start	Gene_stop	Caribou_gene_name	Cow_protein_name	per_identity	e_value	bit_score	UniProt_Reviewed	UniProt_Entry_Name	UniProt_Protein_names	UniProt_Gene_Names	UniProt_Protein_existence	UniProt_Gene_Ontology_IDs	UniProt_Gene_Ontology_(biological process)
Sc247Nf_1955	5390000	5400000	9849	0.508818	6.92164		5353498	5397755	g13737	Q3SZC6	84.588	1.15e-83	255	reviewed	AN32B_BOVIN	Acidic leucine-rich nuclear phosphoprotein 32 family member B	ANP32B	Evidence at transcript level	GO:0005634; GO:0005737; GO:0005783; GO:0006913; GO:0042393; GO:0042981; GO:0048471	nucleocytoplasmic transport [GO:0006913]; regulation of apoptotic process [GO:0042981]
Sc247Nf_3607	14970000	14980000	9720	0.510823	6.95165		14915762	14997239	g27276	A0A3Q1MLH9	77.751	0	609	unreviewed	A0A3Q1MLH9_BOVIN	Amyloid beta protein binding family A member 1	APBA1	Predicted	GO:0001540; GO:0001701; GO:0005737; GO:0005794; GO:0005886; GO:0006886; GO:0007268; GO:0007626; GO:0008021; GO:0010468; GO:0014047; GO:0014051; GO:0035264; GO:0043197; GO:0048787; GO:0065003; GO:0098685; GO:0098978; GO:0099171	chemical synaptic transmission [GO:0007268]; gamma-aminobutyric acid secretion [GO:0014051]; glutamate secretion [GO:0014047]; in utero embryonic development [GO:0001701]; intracellular protein transport [GO:0006886]; locomotory behavior [GO:0007626]; multicellular organism growth [GO:0035264]; presynaptic modulation of chemical synaptic transmission [GO:0099171]; protein-containing complex assem…
Sc247Nf_1870	3960000	3970000	7358	0.509457	6.9312		3865889	3968087	g13295	A0A3Q1NIZ6	71.61	0	594	unreviewed	A0A3Q1NIZ6_BOVIN	B cell linker	BLNK	Predicted	GO:0005737; GO:0005829; GO:0005886; GO:0007169; GO:0010628; GO:0035556; GO:0035591; GO:0042169; GO:0043231; GO:0043274; GO:0050853; GO:1990782	B cell receptor signaling pathway [GO:0050853]; intracellular signal transduction [GO:0035556]; positive regulation of gene expression [GO:0010628]; transmembrane receptor protein tyrosine kinase signaling pathway [GO:0007169]
Sc247Nf_1870	3980000	3990000	8103	0.500347	6.79484		3976672	4067928	g13296	F1MVR8	30.806	2.43e-13	73.9	unreviewed	F1MVR8_BOVIN	Cyclin A1	CCNA1	Inferred from homology	GO:0000079; GO:0000307; GO:0005634; GO:0005737; GO:0015630; GO:0016538; GO:0044772; GO:0097123; GO:0097124	mitotic cell cycle phase transition [GO:0044772]; regulation of cyclin-dependent protein serine/threonine kinase activity [GO:0000079]
Sc247Nf_1524	10000	20000	8756	0.509018	6.92463		2580	17086	g11162	A0A3Q1LQ88	98.366	0	637	unreviewed	A0A3Q1LQ88_BOVIN	DAB2 interacting protein	DAB2IP	Predicted	GO:0000122; GO:0005096; GO:0005123; GO:0007252; GO:0008625; GO:0010596; GO:0010719; GO:0014067; GO:0016525; GO:0017124; GO:0021814; GO:0021819; GO:0030139; GO:0030163; GO:0030948; GO:0031334; GO:0031434; GO:0031435; GO:0032088; GO:0032266; GO:0032809; GO:0034144; GO:0034260; GO:0035148; GO:0035591; GO:0035924; GO:0036312; GO:0036324; GO:0038026; GO:0042177; GO:0042803; GO:0043124; GO:0043184; GO:…	cell motility involved in cerebral cortex radial glia guided migration [GO:0021814]; cellular response to interleukin-1 [GO:0071347]; cellular response to lipopolysaccharide [GO:0071222]; cellular response to tumor necrosis factor [GO:0071356]; cellular response to vascular endothelial growth factor stimulus [GO:0035924]; extrinsic apoptotic signaling pathway via death domain receptors [GO:000862…
Sc247Nf_1336	2630000	2640000	8188	0.549446	7.52976		2331441	2687647	g9491	Q08DL5	93.75	0	740	reviewed	COE2_BOVIN	Transcription factor COE2 (Early B-cell factor 2) (EBF-2)	EBF2 COE2	Evidence at transcript level	GO:0000978; GO:0000981; GO:0005634; GO:0006357; GO:0046872	regulation of transcription by RNA polymerase II [GO:0006357]
Sc247Nf_496	12480000	12490000	8432	0.597226	8.24493		12483989	12586856	g2650	E1BKQ1	73.585	5.27e-117	345	unreviewed	E1BKQ1_BOVIN	Sulfotransferase (EC 2.8.2.-)	HS3ST2	Inferred from homology	GO:0006024; GO:0008467; GO:0015012; GO:0016020	glycosaminoglycan biosynthetic process [GO:0006024]; heparan sulfate proteoglycan biosynthetic process [GO:0015012]
Sc247Nf_1653	17580000	17590000	9232	0.538053	7.35923		17499782	17701671	g12073	A0A3Q1M297	56.667	2.3e-09	59.3	unreviewed	A0A3Q1M297_BOVIN	Glutamate decarboxylase 1	LOC529488	Inferred from homology	GO:0004351; GO:0005737; GO:0009449; GO:0016831; GO:0030170	gamma-aminobutyric acid biosynthetic process [GO:0009449]
Sc247Nf_2843	10590000	10600000	9142	0.543997	7.4482		10505523	10962687	g20470	F1MMZ4	76.727	9.13e-146	470	unreviewed	F1MMZ4_BOVIN	Neurexin-1	NRXN1	Predicted	GO:0005730; GO:0005886	NA
Sc247Nf_1470	90000	100000	9694	0.559565	7.68122		95018	106272	g10732	G3N3D6	50.307	1.87e-48	168	unreviewed	G3N3D6_BOVIN	Phosphoinositide phospholipase C (EC 3.1.4.11)	PLCH1	Predicted	GO:0004435; GO:0005509; GO:0005829; GO:0016020; GO:0016042; GO:0043231; GO:0048015; GO:0050429	lipid catabolic process [GO:0016042]; phosphatidylinositol-mediated signaling [GO:0048015]
Sc247Nf_1524	1350000	1360000	8192	0.501117	6.80637		1340944	1404992	g11210	F1N746	98.413	0	885	unreviewed	F1N746_BOVIN	RAB GTPase activating protein 1	RABGAP1	Predicted	GO:0005096; GO:0005829; GO:0031267; GO:0090630	activation of GTPase activity [GO:0090630]
Sc247Nf_2645	5670000	5680000	8072	0.574353	7.90256		5650284	5676512	g18829	F1MX61	99.552	2.91e-150	456	unreviewed	F1MX61_BOVIN	Splicing factor 3b subunit 1	SF3B1	Inferred from homology	GO:0000245; GO:0003729; GO:0005686; GO:0005689; GO:0016607; GO:0034693; GO:0045945; GO:0071004; GO:0071005; GO:0071013; GO:0110016; GO:1990935	positive regulation of transcription by RNA polymerase III [GO:0045945]; spliceosomal complex assembly [GO:0000245]
Sc247Nf_2010	540000	550000	9446	0.514077	7.00035		464509	573173	g14324	F1MMQ1	97.798	0	1744	unreviewed	F1MMQ1_BOVIN	Scm like with four mbt domains 1	SFMBT1	Predicted	GO:0003682; GO:0003714; GO:0005634; GO:0005654; GO:0042393; GO:0045892; GO:0048635	negative regulation of DNA-templated transcription [GO:0045892]; negative regulation of muscle organ development [GO:0048635]
Sc247Nf_1524	1480000	1490000	8622	0.543244	7.43692		1422802	1502447	g11212	Q08E27	67.724	0	877	reviewed	STRBP_BOVIN	Spermatid perinuclear RNA-binding protein	STRBP	Evidence at transcript level	GO:0002177; GO:0003677; GO:0003725; GO:0003727; GO:0005634; GO:0005737; GO:0007286; GO:0007638; GO:0008017	mechanosensory behavior [GO:0007638]; spermatid development [GO:0007286]
Sc247Nf_3610	670000	680000	9240	0.52735	7.19902		660142	693529	g27393	Q2HJE9	63.725	1.28e-36	124	reviewed	TI17B_BOVIN	Mitochondrial import inner membrane translocase subunit Tim17-B	TIMM17B	Evidence at transcript level	GO:0005744; GO:0008320; GO:0030150	protein import into mitochondrial matrix [GO:0030150]
Sc247Nf_3428	170000	180000	8643	0.555742	7.62399		178300	186085	g26124	E1BE77	97.727	0	946	unreviewed	E1BE77_BOVIN	Tripartite motif-containing protein 72 (Mitsugumin-53)	TRIM72	Predicted	GO:0001778; GO:0001786; GO:0003012; GO:0005737; GO:0006887; GO:0007517; GO:0008270; GO:0010832; GO:0016567; GO:0030659; GO:0031624; GO:0042383; GO:0042802; GO:0043161; GO:0043569; GO:0046627; GO:0051260; GO:0061630	exocytosis [GO:0006887]; muscle organ development [GO:0007517]; muscle system process [GO:0003012]; negative regulation of insulin receptor signaling pathway [GO:0046627]; negative regulation of insulin-like growth factor receptor signaling pathway [GO:0043569]; negative regulation of myotube differentiation [GO:0010832]; plasma membrane repair [GO:0001778]; proteasome-mediated ubiquitin-dependen…
Sc247Nf_4644	4100000	4110000	9160	0.739063	10.3679		4086422	4177807	g32816	F1MTS9	24.219	4.39e-19	90.9	unreviewed	F1MTS9_BOVIN	Tetratricopeptide repeat protein 39B	TTC39B	Inferred from homology	GO:0006629; GO:0010874; GO:0010887; GO:0042632; GO:0090181	cholesterol homeostasis [GO:0042632]; lipid metabolic process [GO:0006629]; negative regulation of cholesterol storage [GO:0010887]; regulation of cholesterol efflux [GO:0010874]; regulation of cholesterol metabolic process [GO:0090181]
Sc247Nf_452	2570000	2580000	7121	0.515759	7.02553		2565676	2621328	g2174	A0A3Q1ND36	72.727	1.26e-11	63.5	unreviewed	A0A3Q1ND36_BOVIN	Disintegrin and metalloproteinase domain-containing protein 1a-like		Predicted	GO:0004222; GO:0005886; GO:0006508; GO:0007339; GO:0008584; GO:0046872	binding of sperm to zona pellucida [GO:0007339]; male gonad development [GO:0008584]; proteolysis [GO:0006508]
Sc247Nf_3206	1670000	1680000	8855	0.535941	7.32761		1593680	1703773	g23889	A0A3Q1MKZ0	68.75	1.84e-11	63.9	unreviewed	A0A3Q1MKZ0_BOVIN	Disintegrin and metalloproteinase domain-containing protein 1a-like		Predicted	GO:0004222; GO:0005886; GO:0006508; GO:0007339; GO:0008584; GO:0046872	binding of sperm to zona pellucida [GO:0007339]; male gonad development [GO:0008584]; proteolysis [GO:0006508]
Sc247Nf_605	8740000	8750000	9646	0.511101	6.95581		8737197	8775368	g3737	A0A3Q1M0C5	86.243	2.43e-114	339	unreviewed	A0A3Q1M0C5_BOVIN	Endo/exonuclease/phosphatase domain-containing protein		Predicted	GO:0003824; GO:0005634; GO:0006338	chromatin remodeling [GO:0006338]
Sc247Nf_3428	160000	170000	6972	0.519666	7.08401		150517	169853	g26123	A0A3Q1M6I3	72.857	4.28e-65	204	unreviewed	A0A3Q1M6I3_BOVIN	Endo/exonuclease/phosphatase domain-containing protein		Predicted	GO:0003824; GO:0005634; GO:0006338	chromatin remodeling [GO:0006338]
Sc247Nf_452	2690000	2700000	8096	0.555647	7.62257		2660192	2745395	g2177	G3N2K2	60.759	1.82e-14	72.8	unreviewed	G3N2K2_BOVIN	MHC_I-like_Ag-recog domain-containing protein		Predicted	GO:0005615; GO:0009897	NA
Sc247Nf_3338	1600000	1610000	9125	0.510495	6.94674		1575942	1609734	g25204	A0A3Q1MBT2	67.647	1.74e-87	269	unreviewed	A0A3Q1MBT2_BOVIN	Myeloid-associated differentiation marker-like		Predicted	GO:0005886; GO:0005911	NA
Sc247Nf_496	2400000	2410000	8844	0.632939	8.77948		2198718	2431785	g2519	A0A3Q1NFT8	83.099	1.09e-116	371	unreviewed	A0A3Q1NFT8_BOVIN	Reverse transcriptase domain-containing protein		Inferred from homology	GO:0003824	NA
Sc247Nf_3310	1540000	1550000	7515	0.540843	7.40099		1481234	1583247	g25003	A0A3Q1NFT8	78.873	8.98e-67	224	unreviewed	A0A3Q1NFT8_BOVIN	Reverse transcriptase domain-containing protein		Inferred from homology	GO:0003824	NA
Sc247Nf_3711	920000	930000	9318	0.534279	7.30274		905836	934003	g27751	F1N302	70.37	1.29e-05	43.9	unreviewed	F1N302_BOVIN	Ribosomal_L23eN domain-containing protein		Inferred from homology	GO:0000027; GO:0003735; GO:0006412; GO:0022625	ribosomal large subunit assembly [GO:0000027]; translation [GO:0006412]
Sc247Nf_2948	11350000	11360000	9413	0.50749	6.90176		11261074	11431127	g21301	A0A3Q1MS18	65.116	3.08e-09	55.5	unreviewed	A0A3Q1MS18_BOVIN	RNA-directed DNA polymerase (EC 2.7.7.49)		Predicted	GO:0003824	NA
Sc247Nf_3922	5550000	5560000	9684	0.51071	6.94996		5454841	5606927	g29430	A0A3Q1LQW1	82.895	4.22e-35	129	unreviewed	A0A3Q1LQW1_BOVIN	RNA-directed DNA polymerase (EC 2.7.7.49)		Predicted	GO:0003824	NA
Sc247Nf_1524	1540000	1550000	9694	0.502968	6.83407		1536700	1629235	g11215	A0A3Q1MXJ4	92.308	6.42e-11	60.8	unreviewed	A0A3Q1MXJ4_BOVIN	SAP domain-containing protein		Predicted	GO:0000175; GO:0000467; GO:0003723; GO:0005730; GO:0005737; GO:0031047	exonucleolytic trimming to generate mature 3'-end of 5.8S rRNA from tricistronic rRNA transcript (SSU-rRNA, 5.8S rRNA, LSU-rRNA) [GO:0000467]; RNA-mediated gene silencing [GO:0031047]
Sc247Nf_2658	7060000	7070000	8695	0.504784	6.86126		7053358	7138584	g19229	G3MX35	77.236	9.2e-56	184	unreviewed	G3MX35_BOVIN	Testis-specific Y-encoded-like protein 6		Inferred from homology	GO:0000785; GO:0003682; GO:0005634; GO:0006334; GO:0042393	nucleosome assembly [GO:0006334]
