## Supplementary material for "A paleogenomic investigation of overharvest implications in an endemic wild reindeer subspecies": Table S1

### Sheet: Sheet1
ID	total reads caribou reference	total reads svalbard reindeer reference	hits clonality nc caribou reference	hits clonality nc svalbard reindeer reference	hits coverage nc caribou reference	hits coverage nc svalbard reindeer reference	hits length nc caribou reference	hits length nc svalbard reindeer reference	hits raw frac nc caribou reference	hits raw frac nc svalbard reindeer reference	hits raw nc caribou reference	hits raw nc svalbard reindeer reference	hits unique frac nc caribou reference	hits unique frac nc svalbard reindeer reference	hits unique nc caribou reference	hits unique nc svalbard reindeer reference
B16	2104521	2104521	0.181318	0.189823	0.000690293	0.000744529	59.1766	59.8803	0.0149298	0.0160806	31420	33842	0.0122227	0.0130281	25723	27418
B20	11030811	11030811	0.136385	0.133982	0.0312338	0.0333039	64.933	65.3025	0.111345	0.117725	1228224	1298603	0.0961591	0.101952	1060713	1124613
BBH7	248784806	248784806	0.341492	0.335718	5.00663	5.0835	87.176	86.8691	0.77304	0.780836	192320642	194260133	0.509053	0.518695	126644613	129043423
M44	302305699	302305699	0.262283	0.25937	8.51871	8.60469	94.67	94.5273	0.88974	0.896538	268973565	271028598	0.656377	0.664003	198426420	200731929
M46	319926715	319926715	0.542862	0.540781	3.51675	3.52543	108.091	107.629	0.490562	0.491642	156943892	157289554	0.224254	0.225772	71744988	72230360
M68	286885806	286885806	0.602754	0.596698	5.11842	5.18631	105.193	104.42	0.941491	0.946612	270100483	271569465	0.374004	0.381771	107296449	109524565
M72	172591577	172591577	0.143544	0.145201	0.0374151	0.0379975	61.391	61.6706	0.00909191	0.00920939	1569187	1589464	0.00778682	0.00787218	1343939	1358672
MB60	817245694	817245694	0.721301	0.721189	2.09608	2.11952	88.366	88.4998	0.229654	0.231777	187683800	189418782	0.0640042	0.0646221	52307195	52812126
MDV11	403843425	403843425	0.424008	0.419107	5.71343	5.79663	98.1221	98.0193	0.551999	0.555895	222921306	224494556	0.317947	0.322915	128400905	130407279
MLM12	195867151	195867151	0.147991	0.145569	0.0236203	0.024021	59.4547	59.7332	0.00524967	0.00529876	1028238	1037854	0.00447277	0.00452743	876068	886775
MLM16	125249714	125249714	0.19392	0.194279	0.050339	0.0512128	65.2035	65.4189	0.0168623	0.0171061	2112000	2142540	0.0135924	0.0137828	1702440	1726290
MLM51	56170490	56170490	0.140728	0.145414	0.0936495	0.095269	62.1807	62.27	0.0688096	0.0702825	3865067	3947801	0.0591261	0.0600624	3321144	3373737
MLM61	320334594	948634482	0.893823	0.870466	0.284714	1.14242	85.1623	82.057	0.216752	0.249843	69433143	237009572	0.0230142	0.0323631	7372236	30700745
MLM80	28624049	28624049	0.197109	0.194121	0.0205355	0.0212513	67.329	67.6599	0.0292654	0.0300256	837694	859453	0.0234969	0.024197	672577	692615
MLM82	35560038	35560038	0.122954	0.122217	0.0314531	0.0323663	58.1761	58.2574	0.0382272	0.0392492	1359362	1395702	0.033527	0.0344522	1192223	1225123
R20	734082701	734082701	0.419973	0.424521	14.8762	14.8829	85.6301	85.6901	0.899729	0.906608	660475573	665525402	0.521867	0.521734	383093374	382996095
R25a	300450015	300450015	0.277679	0.276389	5.45777	5.49377	75.918	75.489	0.730476	0.738155	219471529	221778661	0.527638	0.534137	158528955	160481438
R29a	353309283	353309283	0.690775	0.696393	1.42352	1.39756	84.6455	84.5276	0.339445	0.339894	119928933	120087623	0.104965	0.103194	37085048	36459489
R36	260175582	260175582	0.395954	0.392999	4.83658	4.86651	103.103	102.918	0.658215	0.660248	171251572	171780491	0.397593	0.400771	103443896	104270868
B-115	80625164	80625164	0.128068	0.127356	4.70873	4.73105	155.235	155.746	0.951477	0.952074	76712998	76761108	0.829623	0.830822	66888522	66985145
B-128	61192791	61192791	0.130151	0.128497	3.69017	3.71684	158.412	159.142	0.965057	0.965736	59054524	59096062	0.839454	0.841641	51368519	51502367
B-12	74801967	74801967	0.116801	0.115758	4.34651	4.36397	152.359	152.683	0.952227	0.952897	71228475	71278559	0.841006	0.842591	62908916	63027479
B-132	70996007	70996007	0.144278	0.142795	4.17747	4.20812	157.191	157.949	0.964625	0.965364	68484518	68536978	0.825451	0.827514	58603697	58750215
B-16	78335938	78335938	0.0870001	0.0862882	4.71999	4.73816	153.274	153.653	0.949465	0.95003	74377215	74421462	0.866861	0.868053	67906389	67999769
B-20	64338119	64338119	0.131464	0.129476	3.85387	3.87678	159.186	159.688	0.955374	0.955844	61466977	61497198	0.829777	0.832085	53386296	53534770
B-26	63544980	63544980	0.132163	0.130044	3.87609	3.90254	161.328	161.924	0.960733	0.961383	61049748	61091085	0.83376	0.836362	52981233	53146586
B-29	106146747	106146747	0.151978	0.148247	5.17108	5.20783	149.016	149.223	0.850108	0.851213	90236168	90353473	0.72091	0.725023	76522230	76958842
B-30	84386539	84386539	0.159687	0.156767	4.27033	4.30075	156.143	156.531	0.850478	0.851458	71768920	71851579	0.714668	0.717977	60308344	60587592
B-31R	44598544	44598544	0.0391955	0.146163	0.149046	2.68069	163.038	162.828	0.953432	0.95337	2098147	42518894	0.916062	0.814022	2015909	36304215
B-45	67576456	67576456	0.164291	0.161878	3.96975	3.99248	162.193	162.561	0.955695	0.956233	64582462	64618811	0.798683	0.80144	53972164	54158465
B-46	62707540	62707540	0.162366	0.157637	3.69122	3.72713	162.034	162.582	0.956372	0.957019	59971762	60012310	0.80109	0.806158	50234390	50552171
B-47	65758489	65758489	0.109644	0.108443	4.03172	4.05481	158.99	159.588	0.955089	0.955668	62805206	62843307	0.850369	0.852033	55918989	56028408
B-99	75572503	75572503	0.109394	0.107577	4.47725	4.50389	153.812	154.269	0.953698	0.954581	72073338	72140064	0.849369	0.85189	64188978	64379482
C-15	74481563	74481563	0.157681	0.151904	4.28463	4.32522	157.194	157.422	0.958055	0.95915	71357408	71438976	0.806988	0.813451	60105728	60587138
C-21	73415187	73415187	0.129017	0.127711	4.40217	4.42522	158.62	159.153	0.957087	0.957438	70264688	70290516	0.833606	0.835163	61199331	61313661
C-3	80336989	80336989	0.138251	0.135093	4.73784	4.77238	156.452	156.88	0.964589	0.965432	77492195	77559869	0.831234	0.835008	66778836	67082042
C-46	93241590	93241590	0.165807	0.163158	4.72831	4.75389	157.379	157.645	0.851768	0.852224	79420220	79462744	0.710539	0.713177	66251815	66497793
C-56	77772613	77772613	0.153345	0.150403	4.02294	4.04655	153.841	154.114	0.875744	0.876277	68108864	68150329	0.741453	0.744482	57664732	57900324
C-5	75301420	75301420	0.117214	0.114523	4.50973	4.54236	155.124	155.633	0.964386	0.965245	72619672	72684295	0.851347	0.854702	64107608	64360292
C-76	77323409	77323409	0.118002	0.116717	4.51382	4.53742	158.254	158.759	0.922248	0.922777	71311380	71352292	0.813421	0.815074	62896475	63024288
C-84	78887494	78887494	0.12877	0.126663	4.1112	4.13602	153.451	153.885	0.859598	0.860272	67811500	67864704	0.748907	0.751307	59079402	59268761
RTM1-5	68082711	68082711	0.0948248	0.0939343	4.15516	4.17447	156.158	156.647	0.95212	0.952624	64822907	64857253	0.861835	0.86314	58676086	58764934
RTM1-7	72927163	72927163	0.110382	0.109041	4.46308	4.4868	157.416	157.91	0.963677	0.964311	70278246	70324454	0.857305	0.859161	62520796	62656210
B-100	248397945	248397945	0.0796049	0.0787624	15.4977	15.5875	155.268	155.897	0.962726	0.963513	239139072	239334766	0.886088	0.887625	220102424	220484179
B-112	81322570	81322570	0.0894615	0.0894337	4.9574	4.97786	153.786	154.307	0.959985	0.960665	78068436	78123779	0.874103	0.87475	71084314	71136880
B-116	121027612	121027612	0.105068	0.104656	7.2365	7.27138	154.968	155.526	0.950713	0.95143	115062534	115149295	0.850824	0.851857	102973170	103098242
B-11	71741432	71741432	0.0846674	0.0844352	4.27713	4.29885	151.166	151.738	0.950142	0.951127	68164561	68235204	0.869696	0.870818	62393242	62473749
B-126	50677258	50677258	0.0832611	0.0829996	3.12193	3.14266	154.451	155.287	0.959424	0.960325	48620966	48666617	0.879541	0.880618	44572733	44627309
B-13	80866959	80866959	0.0829726	0.0825591	4.93465	4.95789	154.361	154.9	0.950613	0.951337	76873165	76931746	0.871738	0.872796	70494795	70580333
B-15	73798167	73798167	0.0823582	0.0822213	4.3707	4.3907	150.425	150.939	0.946128	0.947082	69822545	69892906	0.868207	0.869212	64072083	64146217
B-17	65782363	65782363	0.0913231	0.0912257	3.93584	3.95432	153.135	153.71	0.948161	0.94895	62372301	62424186	0.861572	0.862382	56676272	56729498
B1	585128362	585128362	0.181785	0.178934	32.158	32.3429	155.431	155.582	0.952954	0.954176	557600503	558315661	0.779721	0.783441	456236956	458413747
B-23	53030609	53030609	0.0808942	0.0803922	3.32261	3.33514	156.915	157.343	0.95799	0.958468	50802803	50828124	0.880494	0.881414	46693152	46741941
B-24	54794016	54794016	0.0599538	0.0598234	3.40809	3.42445	153.928	154.526	0.94787	0.948604	51937601	51977834	0.891042	0.891855	48823744	48868341
B-25	76366041	76366041	0.0832109	0.0825302	4.60132	4.628	152.854	153.485	0.948143	0.949019	72405919	72472803	0.869247	0.870696	66380959	66491610
B2	706113417	706113417	0.199776	0.197786	35.4622	35.6669	145.286	145.346	0.952563	0.955294	672617200	674545904	0.762264	0.76635	538244556	541130183
B3	304533538	304533538	0.141188	0.138771	17.8609	17.9693	156.251	156.591	0.963796	0.964827	293508243	293822126	0.827719	0.830936	252068313	253047994
B-49	71880992	71880992	0.10089	0.100329	4.39179	4.41849	155.525	156.251	0.9635	0.964253	69257333	69311442	0.866293	0.86751	62269982	62357488
B-64	5532816	5532816	0.0274098	0.025074	0.0296375	0.0299043	139.799	140.211	0.0868758	0.0871912	480668	482413	0.0844946	0.085005	467493	470317
B-70	62657673	62657673	0.0831423	0.0825263	3.73903	3.75759	151.485	151.988	0.947436	0.948357	59364136	59421814	0.868664	0.870092	54428465	54517954
B-71	63716029	63716029	0.102407	0.101768	3.94257	3.96495	158.705	159.4	0.957852	0.958409	61030550	61066013	0.859762	0.860874	54780623	54851452
B-73	66717488	66717488	0.0804928	0.0804703	4.12462	4.14447	154.522	155.14	0.959481	0.960236	64014153	64064540	0.88225	0.882966	58861475	58909245
B-78	82613746	82613746	0.0994129	0.0994479	4.9188	4.94308	156.083	156.739	0.934036	0.934758	77164172	77223884	0.84118	0.841799	69493056	69544129
B-83	69624519	69624519	0.0986734	0.0978913	4.08917	4.11177	151.542	152.107	0.948191	0.949065	66017325	66078182	0.85463	0.85616	59503171	59609706
B-85	85115392	85115392	0.102845	0.102442	5.12519	5.15019	155.447	156.026	0.952119	0.952781	81039995	81096352	0.854199	0.855176	72705471	72788655
B-86	56999691	56999691	0.0867408	0.0862345	3.3891	3.40618	151.652	152.182	0.946687	0.947625	53960850	54014322	0.86457	0.865907	49280243	49356423
B-87	79993577	79993577	0.0890022	0.0890411	4.81599	4.8378	153.532	154.108	0.949191	0.949962	75929152	75990860	0.864711	0.865376	69171291	69224554
B-96	78608079	78608079	0.102967	0.102637	4.71234	4.73734	155.261	155.903	0.949153	0.949913	74611118	74670836	0.851422	0.852416	66928623	67006814
B-98	92563888	92563888	0.0901144	0.0897575	5.67375	5.70138	155.794	156.378	0.953522	0.954213	88261691	88325652	0.867596	0.868565	80308044	80397762
C14	235380038	235380038	0.565187	0.558819	3.39854	3.45433	143.041	142.898	0.511914	0.51332	120494452	120825306	0.222587	0.226467	52392535	53305877
C28	214008572	214008572	0.187134	0.181475	11.0534	11.1596	148.009	148.063	0.946661	0.948804	202593555	203052292	0.769509	0.77662	164681441	166203414
C-51	80888339	80888339	0.104051	0.100784	4.89867	4.93957	158.14	158.704	0.942555	0.943604	76241718	76326557	0.844482	0.848504	68308713	68634056
C6	552294648	552294648	0.185291	0.181845	29.946	30.1646	157.98	158.263	0.928971	0.93014	513065843	513711611	0.756841	0.761	417999155	420295973
C7	570059086	570059086	0.160999	0.157864	32.2616	32.4671	156.057	156.279	0.953146	0.954287	543349588	544000247	0.799691	0.803639	455870959	458121996
C-83	55009041	55009041	0.0914609	0.090858	3.42094	3.44222	157.459	158.208	0.9586	0.959361	52731672	52773504	0.870926	0.872195	47908787	47978609
RTM1-2	54833024	54833024	0.105731	0.104891	3.42055	3.4433	158.777	159.578	0.968806	0.969441	53122579	53157406	0.866373	0.867756	47505853	47581692
RTM1-3	70946945	70946945	0.0774825	0.0757446	4.48571	4.51535	156.404	156.997	0.966304	0.967191	68556322	68619260	0.891432	0.893932	63244406	63421720
RTM1-4	72164071	72164071	0.108902	0.108205	4.55627	4.58492	161.357	162.144	0.968306	0.96891	69876884	69920516	0.862855	0.86407	62267137	62354779
RTM1-6	66134048	66134048	0.0614878	0.0609548	4.14982	4.16919	153.853	154.37	0.95829	0.958994	63375592	63422188	0.899367	0.900539	59478765	59556303
RTM1-8	70658292	70658292	0.0732887	0.0727779	4.42148	4.44335	155.247	155.811	0.959124	0.95985	67770062	67821342	0.888831	0.889994	62803283	62885447
B-74	69237576	69237576	0.0773888	0.0771118	4.32423	4.34588	156.587	157.203	0.953305	0.954032	66004515	66054857	0.87953	0.880465	60896506	60961249
T-18	59652110	59652110	0.0899463	0.0882832	3.75223	3.77919	158.066	158.769	0.964267	0.965126	57520566	57571828	0.877535	0.879922	52346805	52489204
T-15	1128894958	1128894958	0.145204	0.144619	67.6383	67.832	160.087	160.371	0.965512	0.965901	1089961713	1090400361	0.825316	0.826213	931694547	932708032
T-1	46623234	46623234	0.039979	0.0346939	0.0827552	0.0837865	127.324	127.366	0.0320213	0.0322322	1492935	1502771	0.0307411	0.031114	1433249	1450634
T-20	444977344	444977344	0.133097	0.132275	26.797	26.8942	160.24	160.605	0.955973	0.95635	425386165	425554245	0.828736	0.82985	368768540	369264243
T-21	58370753	58370753	0.119268	0.117347	3.45582	3.48065	156.846	157.472	0.945098	0.94604	55166065	55221076	0.832378	0.835025	48586502	48741036
T-25	54374505	54374505	0.06893	0.0682343	3.41467	3.43694	154.279	155.029	0.964057	0.964931	52420131	52467623	0.897605	0.899089	48806812	48887534
T-26	74757337	74757337	0.0925661	0.0905308	0.304198	0.306552	154.397	155.183	0.0640454	0.0640703	4787866	4789728	0.058117	0.05827	4344672	4356110
T-2	81257384	81257384	0.0866152	0.0864638	4.85045	4.87286	152.421	152.971	0.945494	0.946294	76828346	76893376	0.8636	0.864474	70173843	70244881
T-31	86350416	86350416	0.0838904	0.0839017	5.34742	5.36619	155.1	155.547	0.96108	0.961691	82989619	83042403	0.880454	0.881003	76027586	76075007
T-34	95128640	95128640	0.0578013	0.0576254	5.96583	5.98327	154.38	154.721	0.950743	0.951244	90442893	90490592	0.895789	0.896429	85215179	85276035
T-35	55924239	55924239	0.0663394	0.0661156	3.53481	3.54869	155.84	156.306	0.957938	0.958598	53571972	53608872	0.894389	0.89522	50018042	50064488
T-37	104694763	104694763	0.0612026	0.061109	6.55605	6.57318	154.564	154.879	0.951648	0.952095	99632559	99679337	0.893405	0.893913	93534785	93588037
T-38	60474224	60474224	0.0851011	0.0851023	3.66024	3.67338	153.746	154.192	0.948856	0.949511	57381317	57420941	0.868107	0.868705	52498101	52534287
T-40	69368595	69368595	0.0426967	0.0425516	4.3175	4.33073	151.966	152.302	0.943436	0.944093	65444808	65490375	0.903154	0.90392	62650533	62703658
T-45	85004646	85004646	0.0850297	0.0848537	5.27422	5.29715	155.511	156.041	0.961584	0.962296	81739118	81799609	0.879821	0.880641	74788863	74858610
T-46	97963718	97963718	0.0883344	0.0875047	5.75507	5.79226	154.005	154.688	0.922686	0.923707	90389712	90489766	0.841181	0.842878	82405188	82571490
T-47	218575016	218575016	0.0627264	0.0623273	13.9165	13.968	155.382	155.799	0.964054	0.96462	210718014	210841834	0.903582	0.904498	197500426	197700629
T-49	69147821	69147821	0.094631	0.0941816	4.21012	4.23699	155.682	156.466	0.952553	0.953357	65866975	65922544	0.862412	0.863568	59633916	59713851
T-51	69562110	69562110	0.0728213	0.0724692	4.39465	4.41883	156.107	156.785	0.962505	0.96325	66953884	67005725	0.892414	0.893444	62078216	62149873
T-54	102450925	102450925	0.0737081	0.0737726	6.44862	6.4795	155.611	156.241	0.962942	0.96372	98654287	98733975	0.891965	0.892624	91382671	91450116
T-5	139400362	139400362	0.0602754	0.0599282	8.8719	8.9023	156.46	156.849	0.954525	0.955067	133061187	133136738	0.896991	0.897832	125040875	125158093
T-8	55722373	55722373	0.0809744	0.0808869	3.48473	3.4959	156.475	156.877	0.958972	0.959489	53436196	53464993	0.88132	0.881879	49109234	49140376
RTM1-1	59682660	59682660	0.0856224	0.0854838	3.72926	3.75126	156.241	157.015	0.964476	0.965236	57562504	57607845	0.881895	0.882724	52633867	52683307
T-16	68832595	68832595	0.0983454	0.0974371	4.26363	4.28367	157.381	157.872	0.962566	0.963113	66255888	66293545	0.867902	0.86927	59739929	59834095
T-44	87828397	87828397	0.118654	0.117379	5.09834	5.12585	152.796	153.286	0.950548	0.951246	83485090	83546373	0.837762	0.83959	73579274	73739807
T-48	91977270	91977270	0.173342	0.169817	4.64961	4.67541	143.805	143.776	0.937722	0.939112	86249088	86376969	0.775175	0.779635	71298479	71708734
T-53	76089327	76089327	0.083426	0.0827366	4.49375	4.50999	149.698	150.009	0.949162	0.949904	72221082	72277569	0.869977	0.871312	66195963	66297569
T-6	70815069	70815069	0.0972688	0.0968316	4.29926	4.311	154.186	154.456	0.96184	0.962314	68112737	68146350	0.868283	0.869132	61487490	61547633
T-7	87468496	87468496	0.11982	0.119311	5.3056	5.32488	158.162	158.578	0.960832	0.96124	84042513	84078253	0.845705	0.846554	73972541	74046778
AVERAGE	1.45904e+08	1.51616e+08	0.152657	0.152251	6.22279	6.28742	141.793	142.162	0.820458	0.821882	1.16527e+08	1.18669e+08	0.710682	0.711751	9.35486e+07	9.44067e+07
